# Experience-dependent flexibility in a molecularly diverse central-to-peripheral auditory feedback system

**DOI:** 10.1101/2022.09.26.509230

**Authors:** Michelle M. Frank, Austen A. Sitko, Kirupa Suthakar, Lester Torres Cadenas, Mackenzie Hunt, Mary Caroline Yuk, Catherine J.C. Weisz, Lisa V. Goodrich

## Abstract

Brainstem olivocochlear neurons (OCNs) modulate the earliest stages of auditory processing through feedback projections to the cochlea and have been shown to influence hearing and protect the ear from sound-induced damage through unclear mechanisms. Here, we used single-nucleus sequencing, anatomical reconstructions, and electrophysiology to characterize OCNs during postnatal development and after sound exposure. We identified markers for known OCN subtypes, medial (MOC) and lateral (LOC) OCNs, and show that they express distinct cohorts of physiologically relevant genes that change over development. In addition, we discovered a neuropeptide-enriched LOC subtype that produces Neuropeptide Y along with other neurotransmitters. Throughout the cochlea, both LOC subtypes extend arborizations over wide frequency domains. Moreover, LOC neuropeptide expression is strongly upregulated days after acoustic trauma, potentially providing a sustained protective signal to the cochlea. OCNs are therefore poised to have diffuse, dynamic effects on early auditory processing over timescales ranging from milliseconds to days.
