## Supplementary material for "Experience-dependent flexibility in a molecularly diverse central-to-peripheral auditory feedback system": Table S1

### Sheet: Sheet1
Animal ID	Animal Age	Sex	Hemisphere	# NPY+ high	# NPY+ low	# NPY total	# Ucn+ high	# Ucn+ low	# Ucn total	# Co-expressing cells	Total NPY+, per hemisphere	Total Ucn+, per hemisphere	Total co-localized, per hemisphere	Total Peptidergic LOCs, per hemisphere	Fraction Co-localized, per hemisphere
5494	P32	M	R	4	0	4	1	0	1	1	95	81	58	118	0.491525
5494	P32	M	R	8	31	39	0	36	36	19
5494	P32	M	R	9	26	35	9	19	28	23
5494	P32	M	R	15	2	17	1	15	16	15
5494	P32	M	L	2	6	8	1	3	4	3	97	61	49	109	0.449541
5494	P32	M	L	16	19	35	2	16	18	16
5494	P32	M	L	11	26	37	1	29	30	21
5494	P32	M	L	12	5	17	2	7	9	9
5496	P32	M	R	4	5	9	1	1	2	2	88	41	40	89	0.449438
5496	P32	M	R	15	25	40	5	9	14	14
5496	P32	M	R	20	7	27	2	14	16	16
5496	P32	M	R	9	3	12	1	8	9	8
5496	P32	M	L	5	0	5	0	3	3	3	68	44	38	74	0.513514
5496	P32	M	L	8	11	19	1	8	9	10
5496	P32	M	L	19	4	23	5	15	20	14
5496	P32	M	L	16	5	21	9	3	12	11
5517	P28	M	R	5	3	8	0	3	3	2 or 3	101	18	13	106	0.122642
5517	P28	M	R	4	18	22	0	3	3	3
5517	P28	M	R	2	35	37	0	3	3	3
5517	P28	M	R	4	30	34	0	9	9	7
5517	P28	M	R	10	1	11	2	4	6	5
5517	P28	M	R	8	9	17			0
5517	P28	M	L	2	1	3	0	3	3	1	88	26	20	94	0.212766
5517	P28	M	L	8	19	27	1	1	2	2
5517	P28	M	L	5	17	22	1	8	9	9
5517	P28	M	L	7	29	36	1	11	12	8
5524	P28	F	R	5	33	38	2	2	4	4	110	22	21	111	0.189189
5524	P28	F	R	9	38	47	1	5	6	6
5524	P28	F	R	7	12	19	1	9	10	9
5524	P28	F	R	3	3	6	1	1	2	2
5524	P28	F	L	8	15	23	1	0	1	1	116	14	12	118	0.101695
5524	P28	F	L	5	48	53	1	1	2	2
5524	P28	F	L	5	17	22	2	3	5	3
5524	P28	F	L	12	6	18	1	5	6	6
