## Supplementary material for "Experience-dependent flexibility in a molecularly diverse central-to-peripheral auditory feedback system": Table S2

### Sheet: Sheet1
Penk		Pdyn
GTCCCTGCCTCTATATCTTTATTTATTGATGTTTCGTCAGGAGAG		CCTCAACCTACCTCCAACAAACAGACCTATTAAGGATCACATGTC
GAGGTAACAAACTATTGATAACAACTTCCACTCAACTTTAACCCG		AAGTAGGTTGGATAAATGTGATTTTATTCTCACCATATTCGCTTC
GTCCCTGCCTCTATATCTTTAGACCAATACTGAGCTTCAAGACTC		CCTCAACCTACCTCCAACAACAAGTCACCGTAAAACAATCTACAC
AAGAACACAGACCCTAAAATCACAGTTCCACTCAACTTTAACCCG		TTCAGAACACATGAAGGGCTCTACAATTCTCACCATATTCGCTTC
GTCCCTGCCTCTATATCTTTTGTAGTTATCTAGACCACGGGGGCA		CCTCAACCTACCTCCAACAAGTGTGTGGAGAGGGACACTCAAGAT
TGTACAGCACAAAGCAGCATGTGACTTCCACTCAACTTTAACCCG		CTTATGCAAATATACAAATCCAGTCATTCTCACCATATTCGCTTC
GTCCCTGCCTCTATATCTTTAAGGGCTTCAGAACCGCATAAAGCC		CCTCAACCTACCTCCAACAACTGTCCAGCCCCATCCCGTTAACTC
CGTATCTTTTCTCTATCTCAGGAACTTCCACTCAACTTTAACCCG		CATCTAAATATCTGCCTGGAGATGGATTCTCACCATATTCGCTTC
GTCCCTGCCTCTATATCTTTAATTTTCGCCTTCTTCATCGGAGGG		CCTCAACCTACCTCCAACAACAAAGAGGACCTTGTCTCTGACTCT
GAGACTCAGCAAAGCGCTTCAGGAATTCCACTCAACTTTAACCCG		GTTACTTGAATCCAGCGAATCCACTATTCTCACCATATTCGCTTC
GTCCCTGCCTCTATATCTTTTCTTCTGGTAGTCCATCCACCACTC		CCTCAACCTACCTCCAACAAATACGCTGGGCCAAATGGCTCAGCC
GGCGTCCCACCCTTCTCATGAAGCCTTCCACTCAACTTTAACCCG		ATGGCTCCGGCTCCCGCAGCCAACTATTCTCACCATATTCGCTTC
GTCCCTGCCTCTATATCTTTTCTGCAGCTCTTTTGCTTCATCTTC		CCTCAACCTACCTCCAACAAGAGCACAGCTGTGCCCAGCCGCATC
GTTGGGGGCTTCTTTTGAGGCTTCTTTCCACTCAACTTTAACCCG		CTCCACTCCGATGCAGTTCCTCATGATTCTCACCATATTCGCTTC
GTCCCTGCCTCTATATCTTTCATACCTCTTGCTCATGTCTTCGTC		CCTCAACCTACCTCCAACAATGATACTGATCGGTTTTAATGAGGG
TGTTGGTGCTCTCTTGTTGGTGGCTTTCCACTCAACTTTAACCCG		GTGGGAACTGGCCCAAATTCTGAATATTCTCACCATATTCGCTTC
GTCCCTGCCTCTATATCTTTGGTTGTCTCCCGTTCCCAGTAGCTC		CCTCAACCTACCTCCAACAAATAAGCAAGGGGATTTCACCCTTGG
TCAGCAGATCGGAGGAGTTGGCCAATTCCACTCAACTTTAACCCG		AAGGTACTGCCCTAACCGGGGTCTAATTCTCACCATATTCGCTTC
GTCCCTGCCTCTATATCTTTCATCTGCATCCTTCTTCATGAAGCC		CCTCAACCTACCTCCAACAATTTCCAGGAAACGTTTGAAACTATG
CATACCTCTTGGCAAGGATCTCTCCTTCCACTCAACTTTAACCCG		GACTCTGGGTGTACAGACAATTAGCATTCTCACCATATTCGCTTC
GTCCCTGCCTCTATATCTTTCTTCTTCTGGCTCCATGGGATATAG		CCTCAACCTACCTCCAACAAGAAGTCAAAAAGCCACTAGTAGTGG
CGTCCATCTTCTTCATGAAGCCTCCTTCCACTCAACTTTAACCCG		GTTTAGAGGTCTTGGGGTTTGAGCCATTCTCACCATATTCGCTTC
GTCCCTGCCTCTATATCTTTTGAAGCCTCCGTACTTCTTGGCTAG		CCTCAACCTACCTCCAACAACTATTGGCAGGGGATCTCCACTCTT
AGTGGCTCTCATCCTGTTTGCTGCTTTCCACTCAACTTTAACCCG		CTGCCCCTGCCTGAAAACAAGCAGAATTCTCACCATATTCGCTTC
GTCCCTGCCTCTATATCTTTTGTCGATGTTATCCCAAGGGAACTC		CCTCAACCTACCTCCAACAAATGCTCTTAGACGTTCTCATGGGAG
GCCTGGACACCTGCAGGAGATCCTTTTCCACTCAACTTTAACCCG		CTGAATGGAGCAAGCAGCGGAACAAATTCTCACCATATTCGCTTC
GTCCCTGCCTCTATATCTTTAGATTTTGAAAGAAGGCAGCTGTCC		CCTCAACCTACCTCCAACAAGCATCAAACATCTAAATCTTCAGAA
CACATTCCAGTGTGCACGCCAGGAATTCCACTCAACTTTAACCCG		GGTATTGGGGTTCTCCTGGGACCGCATTCTCACCATATTCGCTTC
GTCCCTGCCTCTATATCTTTCTGGGCGAACCAGGCGGTAGCTGCA		CCTCAACCTACCTCCAACAAGAACTGACGCCGCAGGAAACCACCA
TAGCGCAGTCCTGGCTGCATTCCGCTTCCACTCAACTTTAACCCG		GCGCTTCTGGTTGTCCCACTTCAGCATTCTCACCATATTCGCTTC
GTCCCTGCCTCTATATCTTTCCAGGAGGCAGGACCCAAGCGCCAG		CCTCAACCTACCTCCAACAAGCGCCGCAGGAAGCCCCCATAGCGT
GCCAGGTGCAAAGCCTCAGGAACCGTTCCACTCAACTTTAACCCG		GTACAGGTCCTCATGCCCTACCTGAATTCTCACCATATTCGCTTC
		CCTCAACCTACCTCCAACAAATAGCGTTTGGCCTGTTTTCTCAAG
		CTCCTCATTAAAATGGAGCGTGCCCATTCTCACCATATTCGCTTC
		CCTCAACCTACCTCCAACAATTCATCATTCATCCGGTCAGCACCC
		CAGCTCAGATTCTTTTCCGTTGCCAATTCTCACCATATTCGCTTC
		CCTCAACCTACCTCCAACAAGAGACCCCTGAACTTTTCCTCTGGG
		GCTGGTAAGGAGTCGGCTTTTCTCCATTCTCACCATATTCGCTTC
		CCTCAACCTACCTCCAACAAGACGGGTTCCAAGAGCTTGGCTAGT
		ACTGTAGCCTTCTTCCAAAGCAACCATTCTCACCATATTCGCTTC
		CCTCAACCTACCTCCAACAAGTCATCCTTGCCACGGAGCCCAGAG
		CGTCAGGGTGAGAAAAGATGAGAAGATTCTCACCATATTCGCTTC
		CCTCAACCTACCTCCAACAACTCCCACTCCTCTGAGGGCGGCACC
		GTCCTGGCACTCCAGGGAGCAAATCATTCTCACCATATTCGCTTC
		CCTCAACCTACCTCCAACAAGGGACGGGGCCCATCCTGAATCCTC
		TGCACACAGGGAGCACAGGGACAGGATTCTCACCATATTCGCTTC
		CCTCAACCTACCTCCAACAAAACATTAGAGGGCATCACGAGGAGG
		AGCTGCCAGCATCAGCCTGGACCACATTCTCACCATATTCGCTTC
		CCTCAACCTACCTCCAACAATCACTTGTTTGCCTGCTGGGGCTGC
		CAAGAGCTCCCCCACGCAGATCTCAATTCTCACCATATTCGCTTC
